# The telomere-to-telomere, gapless, phased diploid genome and methylome of the green alga *Scenedesmus obliquus* UTEX 3031 reveals significant heterozygosity and functional separation of the haplotypes

**DOI:** 10.1101/2022.11.30.518549

**Authors:** Thomas C. Biondi, Colin P.S. Kruse, Samuel I. Koehler, Taehyung Kwon, Wyatt Eng, Yuliya Kunde, Cheryl D. Gleasner, Kayley T. You Mak, Juergen Polle, Blake T. Hovde, Erik R. Hanschen, Shawn R. Starkenburg

## Abstract

Recent advances in sequencing technologies have improved contiguity of de novo genome assemblies. Nevertheless, the genomes of all eukaryotic organisms which are polyploid remain unfinished, limiting understanding of genetic and structural variation in diploid or polyploid organisms. Herein, we report the methodology and analysis of a 100% complete, gapless, phased, telomere-to-telomere diploid genome assembly of the eukaryote, *Scenedesmus obliquus* UTEX 3031 (DOE0152Z). Analysis of the fully assembled and resolved haplotypes revealed significant genomic rearrangements. Inter-haplotype heterogeneity was significant on most chromosomes yet one chromosome pair (Chromosome 15) was found to contain nearly no heterozygosity. Analysis of the 5mC methylation patterns revealed divergence in active gene content across haplotypes. Assembly of fully resolved chromosome pairs enabled complete resolution of genomic rearrangements and heterogeneity of haplotypes, the genomic basis of trait gain/loss, and evolutionary divergence across chromosome pairs. Further, when combined with 5mC methylation patterns, the assembly provides critical annotation information for genetic engineering approaches to achieve full knock-outs in allelic pairs.
