## Supplemental File 1 for "The telomere-to-telomere, gapless, phased diploid genome and methylome of the green alga *Scenedesmus obliquus* UTEX 3031 reveals significant heterozygosity and functional separation of the haplotypes"

### Sheet: meth_hapchrom_summary
			Gene Methylation					Translocations
			Hypo-		Hyper-			Count		Count/10Mbp
			A	B	A	B		A	B	A	B
	Chromosome	1	347	337	15	14		2	4	1.8	3.6
		2	257	252	20	21		0	4	0	5.2
		3	266	254	13	15		1	4	1.2	5.3
		4	200	201	20	21		9	2	11.7	2.6
		5	112	112	12	12		2	4	3	5.9
		6	143	157	19	15		4	4	6.4	6.5
		7	165	157	13	21		1	1	1.6	1.7
		8	144	146	13	10		2	2	3.4	3.5
		9	142	144	11	16		1	0	1.7	0
		10	144	154	21	13		7	5	12.4	8.9
		11	151	152	17	13		1	0	1.9	0
		12	97	96	18	14		2	3	3.9	5.9
		13	120	120	15	10		4	1	8.1	2.1
		14	133	129	14	13		2	2	4.2	4.2
		15	NA	NA	NA	NA		0	0	0	0
		16	80	79	6	14		5	4	11.3	9.7
		17	59	58	11	9		1	4	3.3	13.6
